# Androgen-regulated transcription of *ESRP2* drives alternative splicing patterns in prostate cancer

**DOI:** 10.1101/629618

**Authors:** Jennifer Munkley, Li Ling, S R Gokul Krishnan, Gerald Hysenaj, Emma Scott, Htoo Zarni Oo, Teresa M. Maia, Kat Cheung, Ingrid Ehrmann, Karen E. Livermore, Hanna Zielinska, Oliver Thompson, Bridget Knight, Paul McCullagh, John McGrath, Malcolm Crundwell, Lorna W. Harries, Mads Daugaard, Simon Cockell, Nuno L. Barbosa-Morais, Sebastian Oltean, David J Elliott

## Abstract

Prostate is the most frequent cancer in men. Prostate cancer progression is driven by androgen steroid hormones, and delayed by androgen deprivation therapy (ADT). Androgens control transcription by stimulating androgen receptor (AR) activity, yet also control pre-mRNA splicing through less clear mechanisms. Here we find androgens regulate splicing through AR-mediated transcriptional control of the epithelial-specific splicing regulator *ESRP2*. Both *ESRP2* and its close paralog *ESRP1* are highly expressed in primary prostate cancer. Androgen stimulation induces splicing switches in many endogenous ESRP2-controlled mRNA isoforms, including a key splicing switch in the metastatic regulator *FLNB* which is associated with disease relapse. *ESRP2* expression in clinical prostate cancer is repressed by ADT, which may thus inadvertently dampen epithelial splice programmes. Supporting this, *FLNB* splicing was reciprocally switched by the AR antagonist bicalutamide (Casodex^®^). Our data reveal a new mechanism of splicing control in prostate cancer with important implications for metastatic disease progression.

**Key points:**

- Transcriptional regulation of ESRP2 by the androgen receptor controls splice isoform patterns in prostate cancer cells.
- Splicing switches regulated by the androgen-ESRP2 axis include a splice isoform in the *FLNB* gene that is a known metastatic driver.
- Both ESRP1 and ESRP2 are highly expressed in prostate cancer tissue.
- Ectopic expression of ESRP1 and 2 inhibits prostate cancer cell growth.
- By repressing ESRP2 expression androgen deprivation therapy (ADT) may dampen epithelial splicing programmes to inadvertently prime disease progression towards metastasis.
