## Supplementary material for "Androgen-regulated transcription of *ESRP2* drives alternative splicing patterns in prostate cancer": Figure 2 source data 1

### Sheet: Table 1
ESRP2	LaPointe 2004		Arredouani 2009		Grasso 2012		Vanaja 2003		Luo 2002		TGCA
	carcinoma v normal		carcinoma v normal		carcinoma v normal		carcinoma v normal		carcinoma v normal		carcinoma v normal
	112 samples		21 samples		122 samples		40 samples		30 samples		497 samples
Fold Change	1.939		2.067		1.891		1.564		1.858		2
p value	4.391e-17		0.00014		0.00015		0.00041		0.164		5.489718e-31
	Taylor 2010		Liu 2006		Wallace 2008		Tomlins 2007		Varmabally 2005
	carcinoma v normal		carcinoma v normal		adenocarcinoma v normal		carcinoma v normal		carcinoma v normal
	185 samples		57 samples		89 samples		101 samples		19 samples
Fold Change	1.267		1.23		1.545		1.123		1.453
p value	4.76e-07		0.004		0.006		0.191		0.01
ESRP1	LaPointe 2004		Arredouani 2009		Grasso 2012		Vanaja 2003		Luo 2002		TGCA
	carcinoma v normal		carcinoma v normal		carcinoma v normal		carcinoma v normal		carcinoma v normal		carcinoma v normal
	112 samples		21 samples		122 samples		40 samples		30 samples		497 samples
Fold Change	1.458		2.037		1.793		1.931		1.529		1.075
p value	1.88e-06		0.002		0.000335		8.66e-10		0.033		p=8.26E-04
	Taylor 2010		Liu 2006		Wallace 2008		Tomlins 2007		Varmabally 2005
	carcinoma v normal		carcinoma v normal		adenocarcinoma v normal		carcinoma v normal		carcinoma v normal
	185 samples		57 samples		89 samples		101 samples		19 samples
Fold Change	1.347		1.193		2.389		1.642		1.205
p value	0.000179		0.003		0.000144		0.007		0.221
