## Supplementary material for "Androgen-regulated transcription of *ESRP2* drives alternative splicing patterns in prostate cancer": Figure 3 source data 2

### Sheet: HeatMap
	LNCaP double siRNA		CWR22RV1 double siRNA		PNT2 double siRNA		PC3		LnCap	TCGA Analysis
	ESRP1&2_a	ESRP1&2_b	ESRP1&2_a	ESRP1&2_b	ESRP1&2_a	ESRP1&2_b	ESRP1 Overexp	ESRP2 Overexp	48hr SD vs A	Tumour v normal	Reduced time to BR	Alternative event 1 (hg38)	Alternative event 1 (hg19)	T-test p-value (BH adjusted)	∆ Median
ACSF2	10	10	50	44	20	23	-51	-64	0	No change	No change	chr17:50461242-50461370	chr17:48538603-48538731	0.922141	NA
ADAM15	0	0	-15	-17	NA	NA	14	18	0	inclusion	inclusion	chr1:155061904-155062117	chr1:155034380-155034593	1.10132e-13	-0.0581782
ADAM7	-18.9165	-21	-10	-7	NA	NA	0	14	20	NA	NA	chr8:24506091-24506156	chr8:24363604-24363669	NA	NA
APLP2	-6.59291	-11	-10	-11	-17	-10	0	0	18	No change	No change	chr11:130123612-130123779	chr11:129993507-129993674	9.70105e-06	-0.0401917
ARHGEF11	40	64	68	60	22	26	-50	-10	NA	NA	NA	chr1:156939149-156939285	chr1:156908941-156909077	NA	NA
ARHGEF12	0	0	-26	-18	0	0	5	13	-10	exclusion	No change	chr11:120409394-120409450	chr11:120280103-120280159	0.00105039	0.082836
CEACAM1	13	43	41	53	29	29	-21	-56	30	No change	No change	chr19:42511576-42511628	chr19:43015728-43015780	0.299807	NA
CTNND1	-15	-18	-11	-13	0	0	21	50	10	No change	inclusion	chr11:57789037-57789155	chr11:57556509-57556627	0.00731253	0.0400211
DNM1L	-20.3632	-27	-11	-10	NA	NA	0	0	0	No change	No change	chr12:32738264-32738296	chr12:32891198-32891230	0.00924739	-0.0471485
DOCK7	37.3099	42	27	35	13	19	0	-26	-43	exclusion	exclusion	chr1:62544947-62545039	chr1:63010618-63010710	8.95395e-07	0.190476
EIF4A2	-6.09527	-10	0	0	0	0	NA	NA	0	No change	inclusion	chr3:186788310-186788420	chr3:186506099-186506209	8.8577e-06	-0.0186656
ENAH	23	24	-30	-38	0	0	17	10	-27	inclusion	exclusion	chr1:225504991-225505053	chr1:225692693-225692755	3.36386e-10	-0.160964
EPN3	-51	-33	-67	-34	-48	-42	0	56	20	No change	exclusion	chr17:50538884-50538964	chr17:48616245-48616325	0.999164	NA
EXOC7	-17.8399	-24	-20	-19	NA	NA	12.5677	12	31	exclusion	No change	chr17:76091143-76091235	chr17:74087224-74087316	4.53401e-06	0.139679
FLNB	-31	-50	-29	-30	-25	-23	29	67	29	No change	exclusion	chr3:58141858-58141929	chr3:58127585-58127656	0.515031	NA
FN1	25	10	44	27	0	0	0	0	-7	No change	exclusion	chr2:215392931-215393203	chr2:216257654-216257926	0.0313975	0.0361565
FNIP1/RAPGEF6	-10	-15	-19	-22	0	0	10	0	8	inclusion	exclusion	chr5:131710578-131710661	chr5:131046271-131046354	0.0197541	-0.0714286
GRHL1	-9	-46	-33	-33	0	0	17	36	36	No change	inclusion	chr2:9962455-9962531	chr2:10102584-10102660	0.125598	NA
INF2	-17	-47	-67	-63	-30	-31	0	39	27	inclusion	No change	chr14:104715284-104715340	chr14:105181621-105181677	2.35155e-06	-0.0995893
ITGA6	-56	-42	-54	-43	-55	-45	7	48	0	exclusion	exclusion	chr2:172501772-172501901	chr2:173366500-173366629	9.36576e-07	0.133739
KIF13A	-26	-22	-38	-31	0	0	0	36	-19	exclusion	exclusion	chr6:17789872-17789910	chr6:17790103-17790141	0.00431223	0.0816873
MAGI1	33	48	51	34	41	45	-32	-15	-50	NA	NA	chr3:65448022-65448057	chr3:65433697-65433732	NA	NA
MAP3K7	-17.3001	-20	-14	-24	-18	-15	0	8	18	inclusion	inclusion	chr6:90544552-90544632	chr6:91254271-91254351	2.15783e-06	-0.152829
MBNL1	15	7	0	0	20	21	0	0	0	inclusion	inclusion	chr3:152455542-152455577	chr3:152173331-152173366	5.28308e-07	-0.0930418
MINK1	-17.0922	-12	-10	-18	-9	-11	0	0	33	inclusion	inclusion	chr17:4892402-4892512	chr17:4795697-4795807	8.36314e-07	-0.109621
MLPH	23.3833	20	33	32	39	48	-11.7025	-21	-11	No change	exclusion	chr2:237534564-237534647	chr2:238443207-238443290	0.377922	NA
MY06	33.0085	35	0	0	0	0	0	0	-15	NA	NA	chr6:75911672-75911698	chr6:76621389-76621415	NA	NA
MYH10	56.1706	62	25	22	13	17	0	-17	NA	No change	exclusion	chr17:8576643-8576672	chr17:8479961-8479990	0.0326163	-0.0320565
MYO1B	32	15	32	15	27	15	-22	-10	-15	No change	exclusion	chr2:191400749-191400835	chr2:192265475-192265561	0.571559	NA
NUMB	-19	-20	-39	-18	0	0	16	27	25	exclusion	inclusion	chr14:73316390-73316422	chr14:73783098-73783130	0.000321719	0.0684396
OSBPL3	36	33	44	31	43	47	-16	-30	-16	No change	no data	chr7:24863200-24863292	chr7:24902819-24902911	0.93438	NA
ARFGAP2	-42	-46	-65	-62	-45	-38	24	10	37	inclusion	inclusion	chr11:47172710-47172751	chr11:47194261-47194302	0.0120653	-0.0879996
RAC1	-26	-31	-33	-25	0	0	0	28	23	inclusion	exclusion	chr7:6398662-6398718	chr7:6438293-6438349	9.25726e-07	-0.0643343
RALGPS2	-14	-26	-25	-21	-35	-25	31	22	21	inclusion	exclusion	chr1:178892230-178892307	chr1:178861365-178861442	5.42058e-05	-0.144643
RPS24	17	23	0	0	7	12	-10	-11	-23	exclusion	exclusion	chr10:78040204-78040225	chr10:79799962-79799983	4.32208e-08	0.10777
SLC37A2	-28	-84	NA	NA	-45	-60	61	0	66	No change	exclusion	chr11:125086204-125086260	chr11:124956100-124956156	0.0549449	NA
SLK	-32	-54	-38	-49	-53	-41	8	37	31	inclusion	exclusion	chr10:104010816-104010908	chr10:105770574-105770666	9.90187e-09	-0.211954
TCIRG1	24	24	68	67	54	54	10	-72	7	No change	exclusion	chr11:68050487-68050664	chr11:67817954-67818131	0.731969	NA
TRIP10	0	0	0	0	-6	-6	0	0	10	No change	exclusion	chr19:6746029-6746196	chr19:6746040-6746207	0.0760404	NA
TUFT1	-23.2036	-19	-42	-39	-49	-43	0	20	26	No change	inclusion	chr1:151562091-151562165	chr1:151534567-151534641	0.793974	NA
UAP1	-20	-30	-34	-33	-8	-38	4	33	36	NA	NA	chr1:162592732-162592782	chr1:162562522-162562572	NA	NA
VPS39	0	0	-39	-40	-30	-29	21	29	0	No change	inclusion	chr15:42192066-42192098	chr15:42484264-42484296	0.96418	NA
WNK1	36	18	12	8	0	0	0	0	0	NA	NA	chr12:879573-880031	chr12:988739-989197	NA	NA
ZNF207	20.5336	25	0	0	0	0	0	0	-21	exclusion	No change	chr17:32366665-32366757	chr17:30693684-30693776	6.1517e-06	0.0965718
